# Divergent selection for feed efficiency in pigs altered the duodenum transcriptome and DNA methylation profiles, resulting in greater responses to feed intake in the most efficient line

**DOI:** 10.1101/2022.11.03.515018

**Authors:** Guillaume Devailly, Katia Fève, Safia Saci, Julien Sarry, Sophie Valière, Jérôme Lluch, Olivier Bouchez, Laure Ravon, Yvon Billon, Hélène Gilbert, Juliette Riquet, Martin Beaumont, Julie Demars

## Abstract

Feed efficiency is a trait of interest in pigs as it contributes to lowering the ecological and economical costs of pig production. A divergent genetic selection experiment from a Large White pig population was performed for 10 generations, leading to pig lines with relative low-(LRFI, more efficient) and high-(HRFI, less efficient) residual feed intake (RFI). Feeding behaviour and metabolic differences have been previously reported between the two lines. We hypothesised that part of these differences could be related to differential sensing and absorption of nutrients in the proximal intestine.

Here we investigated the duodenum transcriptome and DNA methylation profiles comparing overnight fasting with ad libitum feeding in LRFI and HRFI pigs (n=24). We identified 1,106 differentially expressed genes between the two lines, notably affecting pathways of the transmembrane transport activity and related to mitosis or chromosome separation. The LRFI line showed a greater transcriptomic response to feed intake, with 2,222 differentially expressed genes before and after a meal, as compared to 61 differentially expressed genes in the HRFI line. Feed intake affected genes from both anabolic and catabolic pathways in the pig duodenum, such as rRNA production and autophagy. We noted that several nutrient transporter and tight junction genes were differentially expressed between lines and/or by short term feed intake. We also identified 409 differentially methylated regions in the duodenum mucosa between the two lines, while this epigenetic mark was less affected by feeding. However most of the differentially expressed genes were not associated with proximal changes in DNA methylation profiles.

Altogether, our findings highlighted that the genetic selection for feed efficiency in pigs changed the transcriptome profiles of the duodenum, and notably its response to feed intake, suggesting key roles for this proximal gut segment in mechanisms underlying feed efficiency.
