## Supplementary table 1 for "Divergent selection for feed efficiency in pigs altered the duodenum transcriptome and DNA methylation profiles, resulting in greater responses to feed intake in the most efficient line"

n_nation	n_father	n_mother	bande1	d_birth	birth_weight	d28_weight	d_weaning	slaughter_time	sex	line	condition	nfcore_id	id	family
FR17MAG201912884	FR17MAG201811642	FR17MAG201811513	GJS201910	17JUL2019:00:00:00	1040	7060	14AUG2019:00:00:00	9h43	F	G11-	fasted	G11-_fed_R1	G11-_fasted_F_2884	A
FR17MAG201912885	FR17MAG201811642	FR17MAG201811513	GJS201910	17JUL2019:00:00:00	1260	7090	14AUG2019:00:00:00	11h39	F	G11-	fed	G11-_fasted_R1	G11-_fed_F_2885	A
FR17MAG201912888	FR17MAG201811642	FR17MAG201811513	GJS201910	17JUL2019:00:00:00	1520	7730	14AUG2019:00:00:00	11h30	M	G11-	fed	G11-_fasted_R2	G11-_fed_M_2888	A
FR17MAG201912889	FR17MAG201811642	FR17MAG201811513	GJS201910	17JUL2019:00:00:00	1450	7080	14AUG2019:00:00:00	10h00	M	G11-	fasted	G11-_fed_R2	G11-_fasted_M_2889	A
FR17MAG201912898	FR17MAG201811822	FR17MAG201812088	GJS201910	17JUL2019:00:00:00	1420	6660	14AUG2019:00:00:00	10h10	F	G11-	fed	G11-_fasted_R3	G11-_fed_F_2898	B
FR17MAG201912899	FR17MAG201811822	FR17MAG201812088	GJS201910	17JUL2019:00:00:00	1200	7450	14AUG2019:00:00:00	9h34	F	G11-	fasted	G11-_fed_R3	G11-_fasted_F_2899	B
FR17MAG201912902	FR17MAG201811822	FR17MAG201812088	GJS201910	17JUL2019:00:00:00	1530	7260	14AUG2019:00:00:00	9h30	M	G11-	fasted	G11-_fed_R4	G11-_fasted_M_2902	B
FR17MAG201912903	FR17MAG201811822	FR17MAG201812088	GJS201910	17JUL2019:00:00:00	1620	7120	14AUG2019:00:00:00	11h17	M	G11-	fed	G11-_fasted_R4	G11-_fed_M_2903	B
FR17MAG201912980	FR17MAG201812017	FR17MAG201811844	GJS201910	18JUL2019:00:00:00	1270	6510	14AUG2019:00:00:00	9h52	F	G11-	fasted	G11-_fed_R5	G11-_fasted_F_2980	C
FR17MAG201912981	FR17MAG201812017	FR17MAG201811844	GJS201910	18JUL2019:00:00:00	1210	6250	14AUG2019:00:00:00	11h02	F	G11-	fed	G11-_fasted_R5	G11-_fed_F_2981	C
FR17MAG201912985	FR17MAG201812017	FR17MAG201811844	GJS201910	18JUL2019:00:00:00	1320	6250	14AUG2019:00:00:00	11h14	M	G11-	fed	G11-_fasted_R6	G11-_fed_M_2985	C
FR17MAG201912987	FR17MAG201812017	FR17MAG201811844	GJS201910	18JUL2019:00:00:00	1230	7010	14AUG2019:00:00:00	8h30	M	G11-	fasted	G11-_fed_R6	G11-_fasted_M_2987	C
FR17MAG201912989	FR17MAG201811418	FR17MAG201811893	GJS201910	18JUL2019:00:00:00	1830	7450	14AUG2019:00:00:00	10h57	F	G11+	fed	G11+_fasted_R1	G11+_fed_F_2989	D
FR17MAG201912990	FR17MAG201811418	FR17MAG201811893	GJS201910	18JUL2019:00:00:00	1770	6540	14AUG2019:00:00:00	9h18	F	G11+	fasted	G11+_fed_R1	G11+_fasted_F_2990	D
FR17MAG201912991	FR17MAG201811418	FR17MAG201811893	GJS201910	18JUL2019:00:00:00	1710	7650	14AUG2019:00:00:00	11h07	M	G11+	fed	G11+_fasted_R2	G11+_fed_M_2991	D
FR17MAG201912992	FR17MAG201811418	FR17MAG201811893	GJS201910	18JUL2019:00:00:00	1870	7110	14AUG2019:00:00:00	10h47	M	G11+	fasted	G11+_fed_R2	G11+_fasted_M_2992	D
FR17MAG201913004	FR17MAG201811206	FR17MAG201811884	GJS201910	19JUL2019:00:00:00	1050	7060	14AUG2019:00:00:00	10h30	F	G11+	fasted	G11+_fed_R3	G11+_fasted_F_3004	E
FR17MAG201913011	FR17MAG201811206	FR17MAG201811884	GJS201910	19JUL2019:00:00:00	1280	7960	14AUG2019:00:00:00	10h28	M	G11+	fasted	G11+_fed_R4	G11+_fasted_M_3011	E
FR17MAG201913012	FR17MAG201811206	FR17MAG201811884	GJS201910	19JUL2019:00:00:00	1790	7510	14AUG2019:00:00:00	10h26	M	G11+	fed	G11+_fasted_R3	G11+_fed_M_3012	E
FR17MAG201913014	FR17MAG201811206	FR17MAG201811884	GJS201910	19JUL2019:00:00:00	1640	8390	14AUG2019:00:00:00	11h46	M	G11+	fed	G11+_fasted_R4	G11+_fed_M_3014	E
FR17MAG201913039	FR17MAG201811508	FR17MAG201811894	GJS201910	19JUL2019:00:00:00	1430	6210	14AUG2019:00:00:00	11h25	F	G11+	fed	G11+_fasted_R5	G11+_fed_F_3039	F
FR17MAG201913042	FR17MAG201811508	FR17MAG201811894	GJS201910	19JUL2019:00:00:00	1370	6740	14AUG2019:00:00:00	9h10	F	G11+	fasted	G11+_fed_R5	G11+_fasted_F_3042	F
FR17MAG201913049	FR17MAG201811508	FR17MAG201811894	GJS201910	19JUL2019:00:00:00	1580	6820	14AUG2019:00:00:00	10h52	M	G11+	fed	G11+_fasted_R6	G11+_fed_M_3049	F
FR17MAG201913050	FR17MAG201811508	FR17MAG201811894	GJS201910	19JUL2019:00:00:00	1200	7130	14AUG2019:00:00:00	10h04	M	G11+	fasted	G11+_fed_R6	G11+_fasted_M_3050	F
