## Supplementary table 5 for "Divergent selection for feed efficiency in pigs altered the duodenum transcriptome and DNA methylation profiles, resulting in greater responses to feed intake in the most efficient line"

1	101379401	101380300	hmr_2388	-1.50801026719491	*
1	103899401	103900100	hmr_2445	-1.60326683720969	*
1	103941601	103942100	hmr_2448	-1.37387586355802	*
1	111536201	111536700	hmr_2604	-2.34445521298758	*
1	1211601	1212100	hmr_19	3.66583585018033	*
1	126229801	126233600	hmr_2891	-1.99998500110815	*
1	143077501	143078100	hmr_3290	-3.43021427381464	*
1	147938201	147939500	hmr_3391	-2.91462847829051	*
1	19061201	19061700	hmr_370	-3.10619611383735	*
1	210151501	210152000	hmr_4791	-1.60373137935548	*
1	212800201	212800900	hmr_4869	-2.24800598673481	*
1	223442101	223442900	hmr_5103	-2.75136403648293	*
1	23326701	23328000	hmr_456	-1.03590646495356	*
1	24135101	24135700	hmr_478	-2.20182234467308	*
1	244918401	244919200	hmr_5612	-1.83416058296165	*
1	251423101	251425100	hmr_5756	2.24523543317378	*
1	253334001	253334500	hmr_5800	-1.79864663986244	*
1	25604601	25605200	hmr_517	-1.133382893075	*
1	256510501	256511900	hmr_5887	1.51686027730331	*
1	257166301	257166800	hmr_5903	-1.04573631300662	*
1	29112201	29113100	hmr_629	-2.25637719524828	*
1	33104001	33104500	hmr_733	1.84662510311501	*
1	33358901	33359400	hmr_738	-1.54903929450873	*
1	33476001	33476600	hmr_740	-2.47951916295069	*
1	40015801	40016300	hmr_882	-2.19366471004837	*
1	43249001	43251200	hmr_949	-2.73459602090695	*
1	44363701	44365800	hmr_969	-2.51492742242142	*
1	44382301	44384000	hmr_971	-2.55978154687977	*
1	480701	485000	hmr_11	1.69407778093454	*
1	58776501	58777100	hmr_1302	-8.20215187223523	*
1	67148701	67152500	hmr_1494	-1.92720388482272	*
1	99726301	99727100	hmr_2337	-2.40449426177006	*
10	2632901	2634200	hmr_35306	-1.36654337486348	*
10	2700501	2701100	hmr_35313	-1.99642651629202	*
10	37345301	37345900	hmr_36115	-1.42117390255277	*
10	4205101	4205700	hmr_35372	-1.24308281367773	*
10	4262801	4263400	hmr_35377	-1.05594464862856	*
10	42757901	42760000	hmr_36233	-1.69364311737053	*
10	44555801	44556300	hmr_36279	-2.01804781325553	*
10	68532101	68532600	hmr_36750	2.29004851642343	*
11	19486801	19491000	hmr_37170	-4.56303861103117	*
11	19804101	19804600	hmr_37179	-8.11830876140963	*
11	20454801	20455400	hmr_37191	-3.82464236509298	*
11	26538501	26539000	hmr_37309	3.58177003102438	*
11	26973601	26974300	hmr_37319	-1.44673137877612	*
11	27001901	27002800	hmr_37323	-1.27096537216548	*
11	28089801	28090700	hmr_37345	1.75650259768602	*
11	58828201	58828700	hmr_38084	-1.49370901242509	*
11	59095001	59095800	hmr_38092	-1.98169464840278	*
11	64397001	64399100	hmr_38232	3.2955045026185	*
11	64406301	64407200	hmr_38234	4.02988123270758	*
11	64407601	64409600	hmr_38235	3.73040198532226	*
11	64418801	64421200	hmr_38237	2.7548158321813	*
11	64421901	64424300	hmr_38238	3.21076939134383	*
11	64428101	64430800	hmr_38239	-1.65271068785121	*
11	64433001	64433800	hmr_38240	2.79387014626827	*
11	64469701	64470400	hmr_38242	3.41130309499496	*
11	64492601	64493600	hmr_38245	2.22660854927373	*
11	64495901	64496700	hmr_38246	3.10598400946498	*
11	64603501	64605200	hmr_38255	3.16368452856318	*
11	64606801	64612900	hmr_38257	3.4122424045266	*
11	64616401	64617400	hmr_38260	4.11697906532023	*
11	64626701	64629200	hmr_38264	3.39961089370704	*
11	64638101	64641000	hmr_38267	3.68069064146801	*
11	64645601	64646200	hmr_38269	3.26862668875919	*
11	64662101	64662600	hmr_38271	3.63470786916153	*
11	64685701	64691900	hmr_38273	3.4536114158396	*
11	64882001	64882500	hmr_38322	6.42924155635072	*
11	64883501	64884000	hmr_38323	7.77483948453	*
11	64947201	64949400	hmr_38327	-1.38119722111044	*
11	65012001	65012700	hmr_38336	-1.9059411581772	*
11	65031301	65032000	hmr_38338	-1.12055260661861	*
11	65416301	65416800	hmr_38353	-1.10141882589267	*
11	76000301	76000800	hmr_38568	-2.85278502257859	*
12	12701	14300	hmr_38618	-1.34905328741354	*
12	19682101	19682900	hmr_39266	1.36272368161859	*
12	21016401	21016900	hmr_39345	1.23687316142286	*
12	25324201	25325100	hmr_39563	1.11877080092442	*
12	34000501	34002300	hmr_39833	-1.5772633938078	*
12	43425301	43425800	hmr_40124	1.03537138386184	*
12	49145501	49146100	hmr_40315	-2.47646628866929	*
12	49236801	49238700	hmr_40327	-1.95060798997449	*
12	49770501	49771100	hmr_40340	1.03502758225188	*
12	54222501	54224400	hmr_40540	1.14897253766115	*
12	58441401	58462700	hmr_40601	2.14532545714966	*
13	113301	114000	hmr_40692	-1.82160007223013	*
13	113434801	113435500	hmr_43330	-1.9383583849675	*
13	12775501	12776000	hmr_40996	-1.08124329842875	*
13	12780301	12781200	hmr_40997	-2.89948819625402	*
13	135417301	135417800	hmr_43772	-2.60284260774798	*
13	162256101	162259100	hmr_44528	3.23320645693601	*
13	165836701	165837400	hmr_44595	-2.38890387341452	*
13	169091701	169092200	hmr_44650	2.07937294063765	*
13	172522401	172523000	hmr_44726	-3.07144329867979	*
13	174603901	174604500	hmr_44757	-1.19062774612006	*
13	175414801	175416400	hmr_44779	-5.19068176319154	*
13	17788701	17789200	hmr_41129	-1.71539944094326	*
13	178580801	178581600	hmr_44843	-1.1495223579417	*
13	182822001	182822500	hmr_44926	-1.27918910592331	*
13	184589601	184590200	hmr_44957	-1.65526811580034	*
13	186250501	186251500	hmr_45003	2.22105001353975	*
13	190307901	190308500	hmr_45095	-3.21312640067079	*
13	195908101	195909200	hmr_45218	4.25648250210224	*
13	206784301	206788800	hmr_45482	2.28432670115988	*
13	23558901	23559400	hmr_41256	2.03361883769683	*
13	3367901	3368400	hmr_40769	-2.44642149195434	*
13	60295601	60297500	hmr_42166	-1.13762268927413	*
13	72943201	72946300	hmr_42473	-3.56443992005313	*
13	72947501	72950100	hmr_42474	-2.83905634585318	*
13	73398201	73398700	hmr_42486	-1.64804177862533	*
13	7368401	7369600	hmr_40849	-1.37212423415711	*
13	8447901	8448400	hmr_40881	-1.11241198771369	*
13	85954501	85955000	hmr_42746	-2.86834305871451	*
13	9018501	9019300	hmr_40901	-1.05132300759092	*
13	9089501	9090100	hmr_40905	1.19302417078249	*
14	102259201	102260100	hmr_48296	-2.04205423294035	*
14	113317301	113317800	hmr_48641	-2.03723219392232	*
14	11338201	11338700	hmr_45847	-5.63513677539957	*
14	116915401	116915900	hmr_48751	-2.33022933928785	*
14	117133001	117134000	hmr_48756	-1.54507222087276	*
14	119958401	119959900	hmr_48815	-1.07377956348773	*
14	136215201	136215700	hmr_49168	-3.3002606003661	*
14	21496001	21497100	hmr_46168	-1.06846081647023	*
14	33988001	33988700	hmr_46547	1.23249053614445	*
14	42772401	42773500	hmr_46854	-3.12523572143787	*
14	43083201	43084800	hmr_46865	-1.78236435788731	*
14	48936901	48948700	hmr_47056	-1.92116656028623	*
14	48951401	48952700	hmr_47057	1.5696741190578	*
14	48961201	48965800	hmr_47060	1.63385438421366	*
14	62553601	62556200	hmr_47388	1.97105301294355	*
14	73248001	73249300	hmr_47607	-2.52005182331675	*
14	8328901	8329700	hmr_45752	-1.34346935251151	*
14	835501	836800	hmr_45548	1.30731513149511	*
14	85274101	85274800	hmr_47898	-1.33546047016428	*
14	86517901	86520400	hmr_47950	-1.35017460453287	*
14	87381601	87382200	hmr_47981	-4.77774271082546	*
14	90996301	91013600	hmr_48065	-1.81759808543413	*
14	91319301	91319900	hmr_48083	-1.62088715687589	*
15	10143901	10145300	hmr_49425	-1.80670591823707	*
15	113630301	113630800	hmr_51676	2.56219821872444	*
15	113631501	113632000	hmr_51677	1.72390757202857	*
15	113645901	113646400	hmr_51678	2.37426621395836	*
15	11716701	11717300	hmr_49447	2.26957995433392	*
15	125212901	125213900	hmr_51991	1.00014785326924	*
15	15927601	15928600	hmr_49527	-1.64323512768812	*
15	17187201	17188400	hmr_49547	-1.43901427313475	*
15	44936401	44936900	hmr_50291	-2.06538140879793	*
15	47858001	47858500	hmr_50366	-1.46138567876099	*
16	12023801	12024700	hmr_52621	-2.12949016832727	*
16	12713601	12714100	hmr_52640	1.75466229402777	*
16	16152501	16153400	hmr_52724	1.7615986560148	*
16	19051301	19053000	hmr_52786	1.60604768422969	*
16	19537201	19538300	hmr_52801	-1.11655683066294	*
16	20151901	20152800	hmr_52818	1.37693642089888	*
16	33347401	33348800	hmr_53074	-2.68412186113741	*
16	72356701	72360700	hmr_53945	-1.6687584972486	*
16	74463801	74464300	hmr_53973	-3.6657425334063	*
16	75557601	75558300	hmr_53996	1.20084403677915	*
16	75989901	75992000	hmr_54005	2.24785481911208	*
16	76120801	76122000	hmr_54007	2.53325092030292	*
16	9160801	9161700	hmr_52528	-2.50467984414422	*
16	9209901	9210400	hmr_52531	1.99686978976442	*
16	9485801	9486400	hmr_52540	2.30737857073999	*
17	1132901	1133500	hmr_54135	1.07642411158513	*
17	317101	318400	hmr_54092	-2.1050897547052	*
17	32593501	32595300	hmr_54909	-1.00706568393197	*
17	35037401	35038000	hmr_55009	-2.06763213639567	*
17	36615701	36616800	hmr_55066	-1.28922430541025	*
17	49866801	49867300	hmr_55434	-1.27696401582547	*
17	49869901	49870400	hmr_55435	-1.28532981089558	*
17	55075701	55076300	hmr_55580	1.07828745178545	*
17	56247501	56248400	hmr_55614	-1.10986236341032	*
17	63084101	63087000	hmr_55752	-2.07401833677229	*
17	63087401	63089400	hmr_55753	-2.09450041271564	*
17	63093101	63094500	hmr_55754	-1.76718000589603	*
17	63096501	63098900	hmr_55756	-1.88033065274504	*
17	63105901	63106400	hmr_55757	-2.04007391107545	*
17	63108901	63110400	hmr_55759	-1.68522228875215	*
17	63110901	63113900	hmr_55760	-2.21613476754326	*
17	63116401	63119800	hmr_55762	-2.18124501532831	*
17	8296601	8297400	hmr_54354	-2.12578369461148	*
17	8796701	8811900	hmr_54364	-2.95373567214716	*
17	8830901	8841700	hmr_54371	-3.154267736443	*
17	8842301	8843000	hmr_54372	-8.21407301731486	*
18	29946401	29946900	hmr_56447	-2.09729725738728	*
18	31164601	31167100	hmr_56461	3.12244965550068	*
18	33506601	33507100	hmr_56496	1.65618604930307	*
18	49535101	49535600	hmr_56818	-2.46447795624493	*
2	110064301	110064800	hmr_10482	-1.44817732731256	*
2	113849501	113850100	hmr_10558	-1.82064980990265	*
2	115276701	115277400	hmr_10582	-1.3938080877405	*
2	119180501	119181300	hmr_10676	-1.30371591095136	*
2	119328901	119329800	hmr_10678	-2.01444354686433	*
2	12036301	12037900	hmr_7076	1.85947754099543	*
2	12039101	12041700	hmr_7077	1.79417782226723	*
2	12068601	12071200	hmr_7083	-2.64120204675555	*
2	12097801	12098300	hmr_7084	-3.06036442679184	*
2	122647101	122647700	hmr_10753	-9.15352017231444	*
2	127210201	127210800	hmr_10837	-2.10861369883513	*
2	128258401	128259300	hmr_10870	-1.43155750364492	*
2	13048601	13049500	hmr_7117	1.5677473644487	*
2	13071001	13071700	hmr_7122	1.32206371502845	*
2	131724001	131724700	hmr_10954	-1.87162121710902	*
2	132296801	132297700	hmr_10968	-2.88660417615934	*
2	132828701	132829200	hmr_10980	-1.20073470846923	*
2	133388501	133389000	hmr_10994	-3.06265999355891	*
2	133401101	133402300	hmr_10995	-2.46225429436587	*
2	137926201	137926700	hmr_11110	1.09249542829022	*
2	140558801	140559700	hmr_11165	-1.73174024726858	*
2	14091001	14093100	hmr_7169	1.1528928434675	*
2	14308601	14311900	hmr_7198	-1.17856967696963	*
2	143092801	143093300	hmr_11296	1.91564239691978	*
2	145741201	145741800	hmr_11360	-1.12858478067491	*
2	149439401	149440500	hmr_11467	-2.50072030736126	*
2	17558201	17559400	hmr_7317	-4.79656150113034	*
2	51459001	51460100	hmr_8164	-2.87840116997352	*
2	52346301	52346800	hmr_8203	-1.48938071933459	*
2	52919401	52925500	hmr_8244	-1.35221753596035	*
2	8426401	8427000	hmr_6905	2.15241570633967	*
2	8709501	8710000	hmr_6913	-3.97933917258426	*
2	8710901	8711400	hmr_6914	-8.42459993689154	*
2	9336401	9336900	hmr_6961	-2.83388642188626	*
2	94051601	94052200	hmr_10153	2.21309743337989	*
3	104963501	104964000	hmr_14155	2.24740391355588	*
3	118217201	118217900	hmr_14450	-1.68593714883376	*
3	12400501	12401900	hmr_11945	2.7996720540202	*
3	13944901	13949400	hmr_11984	-3.46651063343912	*
3	24275501	24276500	hmr_12253	-2.22680700502351	*
3	2681601	2682300	hmr_11597	1.0647066654729	*
3	76218201	76219900	hmr_13521	-5.66746351122099	*
3	76228901	76229600	hmr_13525	-3.13855532766961	*
3	76233801	76234600	hmr_13527	-1.84841086745619	*
3	8798001	8799100	hmr_11816	-3.61144810228779	*
3	89222501	89223100	hmr_13807	-2.83487692253661	*
3	89708401	89709600	hmr_13823	-1.94279630015655	*
4	101291201	101291700	hmr_17115	1.2158872084123	*
4	101453001	101453600	hmr_17123	-4.00272544492556	*
4	105107801	105108500	hmr_17202	-1.23479812119605	*
4	110350101	110350600	hmr_17347	2.29079675378588	*
4	112149301	112150300	hmr_17418	-2.42367826275692	*
4	122718801	122719300	hmr_17641	-1.09373301353785	*
4	123020601	123021300	hmr_17655	-1.67927670487048	*
4	123352901	123353400	hmr_17667	-1.43445053497733	*
4	123879501	123880000	hmr_17686	1.62504160105336	*
4	124433001	124433500	hmr_17695	-2.29080558437517	*
4	124441201	124443700	hmr_17696	-2.79422925585243	*
4	124465701	124466200	hmr_17697	-2.50066431010164	*
4	124494601	124495300	hmr_17698	-2.16442617803425	*
4	124648701	124649200	hmr_17704	-1.17928293468773	*
4	126283001	126283900	hmr_17725	-1.10664805554383	*
4	129405901	129407300	hmr_17781	-2.03573788591829	*
4	129478301	129478800	hmr_17785	-1.61704807112781	*
4	14613101	14613600	hmr_15004	1.33967114522854	*
4	21488001	21488900	hmr_15139	-1.18333719436392	*
4	24750701	24751300	hmr_15206	2.28883666073106	*
4	26858901	26861100	hmr_15254	-1.27839532876095	*
4	28074101	28075100	hmr_15278	1.76853882369388	*
4	54932701	54933700	hmr_15866	-1.04423206118141	*
4	78301601	78302300	hmr_16363	-1.89290010233649	*
4	84471001	84472900	hmr_16482	-1.95233145204271	*
4	89514501	89515300	hmr_16631	1.25781253605637	*
5	100650901	100651400	hmr_20353	-2.61322877433057	*
5	100651801	100652700	hmr_20354	-2.40710340612248	*
5	100655301	100657500	hmr_20356	-2.18145458605921	*
5	100922301	100922900	hmr_20364	-7.08765367089974	*
5	101004501	101005000	hmr_20369	-1.47066987829176	*
5	101029101	101029800	hmr_20371	-2.06812454980308	*
5	16737801	16740600	hmr_18336	-4.50848533629421	*
5	17216801	17217300	hmr_18359	1.05561807360671	*
5	3102201	3103900	hmr_17858	1.73897898099222	*
5	5804001	5804500	hmr_17928	4.96094362152569	*
5	64369301	64369800	hmr_19605	-2.00825904050768	*
5	70279301	70280000	hmr_19718	-1.11693466670099	*
5	73749901	73750600	hmr_19788	-1.36162540873925	*
5	78803701	78804200	hmr_19892	-2.89360081058157	*
5	79778201	79778700	hmr_19931	-2.77130653748253	*
5	80301201	80301800	hmr_19940	-1.23626419149256	*
5	80809101	80812000	hmr_19960	-2.47151239022127	*
5	95002101	95003900	hmr_20244	-1.70731897889396	*
6	11001801	11002300	hmr_20665	1.68484343122779	*
6	11127101	11127900	hmr_20667	1.57986862133309	*
6	117927401	117928000	hmr_24069	-1.28509770434524	*
6	125017801	125018500	hmr_24246	-1.01732977649556	*
6	126960101	126960600	hmr_24295	-1.24717315795111	*
6	128378801	128379900	hmr_24342	-1.04784201900455	*
6	133899901	133900400	hmr_24440	-2.16001793182578	*
6	14489801	14490300	hmr_20744	1.70464976488385	*
6	164324601	164325300	hmr_25143	-1.1877342418126	*
6	164329701	164331400	hmr_25144	-1.68015410516032	*
6	164426201	164427100	hmr_25148	1.34290784287389	*
6	164494401	164495200	hmr_25154	-1.72502927250431	*
6	165579601	165581300	hmr_25190	-1.45219767764397	*
6	166087601	166088500	hmr_25210	3.10775735885638	*
6	166111901	166112400	hmr_25213	-1.08121471275737	*
6	18390001	18390600	hmr_20857	-2.2203130767027	*
6	21057801	21058500	hmr_20944	2.11949491622124	*
6	22610001	22610500	hmr_21005	-1.00797504171163	*
6	42789301	42789900	hmr_21499	5.59698685284782	*
6	56226101	56227200	hmr_22187	1.06304150810508	*
7	115688801	115689400	hmr_28616	-1.74116551039487	*
7	20131501	20132000	hmr_25741	3.48234276844896	*
7	21863701	21866500	hmr_25905	2.62958865033597	*
7	22933301	22936300	hmr_25998	-1.54285343005518	*
7	22937401	22939900	hmr_25999	-1.2451151023388	*
7	26144901	26145400	hmr_26201	-1.79185983754379	*
7	40419001	40421800	hmr_26600	-2.65808058447217	*
7	47174801	47175400	hmr_26745	3.8182040508535	*
7	51687401	51688300	hmr_26850	-1.14811440000511	*
7	74747301	74748100	hmr_27447	-1.64855528428871	*
7	96743501	96744100	hmr_28100	-1.62593999444811	*
8	100813401	100813900	hmr_31060	2.58273586868617	*
8	10807201	10808700	hmr_29005	-2.14367258925829	*
8	11695201	11695900	hmr_29028	-1.24765107922806	*
8	12286201	12286700	hmr_29035	-1.26742931286002	*
8	126006801	126007300	hmr_31614	-2.5156012645707	*
8	13737001	13737600	hmr_29073	-1.75146313198472	*
8	35191301	35191800	hmr_29549	-2.3778325215573	*
8	42147401	42150600	hmr_29672	-3.56691113313636	*
8	44119801	44120800	hmr_29715	-4.26579294342657	*
8	5258501	5259200	hmr_28862	1.7626911296542	*
8	54366901	54367400	hmr_29967	-1.08904690305456	*
8	5577801	5580100	hmr_28866	1.72870661220417	*
8	5581801	5582400	hmr_28867	1.6788455943105	*
8	6175501	6176000	hmr_28892	-1.10917818412872	*
8	6189301	6189800	hmr_28893	-1.33414189068044	*
8	72498501	72499300	hmr_30464	-3.95763006947419	*
8	72505701	72506300	hmr_30466	-2.10877628000268	*
8	76870801	76871300	hmr_30556	-1.03094564375258	*
8	78525201	78525900	hmr_30581	1.68846495830326	*
8	8533901	8535100	hmr_28948	-1.61721798752436	*
8	92751801	92753700	hmr_30895	-1.23776411165444	*
8	92754401	92755300	hmr_30896	-1.15659572590529	*
8	93985901	93989000	hmr_30923	-1.2379918531968	*
8	97654201	97655400	hmr_30993	-1.52668689137405	*
9	1015301	1015800	hmr_31909	1.86753345163984	*
9	11700301	11701300	hmr_32367	-1.728306318091	*
9	12461301	12464100	hmr_32389	3.12334060155755	*
9	12464701	12465300	hmr_32390	1.74977305135222	*
9	127462201	127462700	hmr_35049	-2.50509086164574	*
9	15865301	15865800	hmr_32470	1.6834751005598	*
9	1655801	1656300	hmr_31949	6.98095259909364	*
9	1662301	1662800	hmr_31951	2.22347650930496	*
9	16986901	16987600	hmr_32502	2.6385878037217	*
9	17010301	17010800	hmr_32503	2.42340881690754	*
9	18283501	18284100	hmr_32534	-2.24788101972478	*
9	22263001	22264300	hmr_32638	1.72657880110589	*
9	22689301	22690000	hmr_32653	-2.29405187112621	*
9	23051701	23052400	hmr_32668	-1.33903745325067	*
9	23667501	23668000	hmr_32693	-2.80125430509133	*
9	28472101	28472700	hmr_32793	-2.68075736059831	*
9	38972201	38973200	hmr_33018	-2.07823031944312	*
9	63209101	63210500	hmr_33745	1.65340099778615	*
9	63346701	63347900	hmr_33752	3.05737796930361	*
X	1033401	1034000	hmr_57024	-1.57331315879846	*
X	121759301	121760200	hmr_60138	-2.84232024479766	*
X	124090001	124090500	hmr_60193	-3.35628696878958	*
X	124095201	124096200	hmr_60194	-2.9743796989862	*
X	124099801	124100900	hmr_60196	-3.62593734488302	*
X	124104801	124105400	hmr_60197	-4.2288351689088	*
X	124111101	124112300	hmr_60198	-3.51907344194507	*
X	124872801	124874000	hmr_60237	3.01995671738915	*
X	124922701	124923800	hmr_60242	-3.71896517281773	*
X	125469601	125470600	hmr_60268	-3.99764191326579	*
X	1417201	1423800	hmr_57057	-1.35440243500504	*
X	1424201	1424700	hmr_57058	-1.47106831955142	*
X	1425601	1435100	hmr_57059	-1.58435775175225	*
X	1812201	1816000	hmr_57091	1.4828889676662	*
X	188201	191500	hmr_56940	-2.52714349031358	*
X	2256601	2257200	hmr_57129	6.93312441276524	*
X	227301	227900	hmr_56944	-1.17864481145482	*
X	246301	249800	hmr_56945	-1.55692600658385	*
X	2571901	2573100	hmr_57159	1.92526097713216	*
X	265301	268800	hmr_56949	-1.27610308476817	*
X	2711901	2713600	hmr_57178	-1.33869286247404	*
X	319001	324700	hmr_56958	-1.78643036543067	*
X	3729801	3736600	hmr_57316	3.29907682521227	*
X	379701	380200	hmr_56969	-1.31749822751892	*
X	3817901	3818800	hmr_57319	3.01093955033973	*
X	44928801	44932900	hmr_58324	-1.99101438425846	*
X	4555101	4560600	hmr_57393	2.30553036620647	*
X	45760201	45761200	hmr_58343	-3.93719894967948	*
X	4676601	4677300	hmr_57414	3.31220896781673	*
X	49015301	49022800	hmr_58434	-2.19047545158322	*
X	49182701	49183600	hmr_58444	-1.04035518670073	*
X	49188301	49190200	hmr_58445	1.03191087426082	*
X	5847101	5848600	hmr_57535	2.93390789182917	*
X	721301	722100	hmr_56990	2.40640509903534	*
X	772001	772800	hmr_57001	5.07324551346043	*
X	811601	812700	hmr_57012	4.24935047383189	*
X	81207201	81215600	hmr_59239	-2.07090810594919	*
X	95095901	95097000	hmr_59595	-3.68195539805134	*
X	95102601	95103200	hmr_59596	-3.71374099719235	*
Y	1110001	1112000	hmr_60304	-4.23557801453474	*
Y	1547101	1552300	hmr_60315	-2.32824221339057	*
Y	1829101	1830400	hmr_60325	-1.45777017192185	*
Y	2789101	2790900	hmr_60347	2.7953465715821	*
Y	2798001	2802800	hmr_60349	2.60091644293908	*
Y	2803701	2807600	hmr_60350	3.01258918590086	*
Y	5354801	5355300	hmr_60389	-2.32452370544333	*
Y	567201	568400	hmr_60288	-3.79330784182229	*
Y	8677501	8678000	hmr_60438	4.47789294540949	*
Y	8678801	8680400	hmr_60439	2.24576310765935	*
Y	8681501	8685800	hmr_60440	2.79061117921137	*
Y	8695601	8698700	hmr_60444	3.07996024852789	*
Y	8701101	8702000	hmr_60446	7.09006995611312	*
Y	8712701	8713600	hmr_60449	4.40195247321897	*
Y	8727401	8730600	hmr_60451	3.50216534552625	*
Y	8731401	8732100	hmr_60452	5.1786599704949	*
Y	8732501	8733600	hmr_60453	5.43617148723034	*
