## Supplementary table 6 for "Divergent selection for feed efficiency in pigs altered the duodenum transcriptome and DNA methylation profiles, resulting in greater responses to feed intake in the most efficient line"

1	158484801	158485900	hmr_3610	-1.08421872613943	*
1	200315201	200315700	hmr_4558	-22.1843979965896	*
1	203382301	203383600	hmr_4662	-1.19544100947126	*
1	80602201	80602900	hmr_1779	-1.07102092596161	*
10	55089401	55090200	hmr_36520	-1.20613865426148	*
11	64882001	64882500	hmr_38322	24.5581453103508	*
11	64883501	64884000	hmr_38323	23.8376896798122	*
13	160545301	160545800	hmr_44277	-23.2302475265073	*
13	37049601	37050300	hmr_41641	-1.30551738879238	*
13	39078601	39079200	hmr_41685	-24.2161493713404	*
14	82170401	82172600	hmr_47809	1.92256308727251	*
16	75989901	75992000	hmr_54005	2.93355825558712	*
2	11878801	11879300	hmr_7054	1.90530336483493	*
4	113341901	113342400	hmr_17440	-5.91388104212335	*
4	95068801	95069500	hmr_16871	-1.25242236386507	*
5	78827301	78827800	hmr_19893	-2.4346142068006	*
6	7458501	7460300	hmr_20619	2.57384105397511	*
9	107588001	107588900	hmr_34661	-9.85694647912313	*
9	67632101	67634200	hmr_33915	5.2702978769452	*
X	2256601	2257200	hmr_57129	-23.4277028868558	*
X	2434401	2434900	hmr_57150	-24.3935875327382	*
X	3466101	3466700	hmr_57293	11.3385212901097	*
X	42425601	42426500	hmr_58253	-1.6965317268915	*
X	45828901	45829400	hmr_58351	-22.8446683309697	*
X	967401	968100	hmr_57023	-9.59077689362313	*
Y	8788601	8789100	hmr_60464	23.831945770205	*
