## Supplementary table 8 for "Divergent selection for feed efficiency in pigs altered the duodenum transcriptome and DNA methylation profiles, resulting in greater responses to feed intake in the most efficient line"

seqnames	start	end	width	strand	name	score	gene_id	gene_biotype	symbol	distance
1	40015802	40016300	499	*	hmr_882	2.19366471004837	ENSSSCG00000004236	protein_coding	PKIB	0
1	99726302	99727100	799	*	hmr_2337	2.40449426177006	ENSSSCG00000004511	protein_coding		0
11	64397002	64399100	2099	*	hmr_38232	-3.2955045026185	ENSSSCG00000009497	protein_coding		75062
11	64406302	64407200	899	*	hmr_38234	-4.02988123270758	ENSSSCG00000009497	protein_coding		66962
11	64407602	64409600	1999	*	hmr_38235	-3.73040198532226	ENSSSCG00000009497	protein_coding		64562
11	64418802	64421200	2399	*	hmr_38237	-2.7548158321813	ENSSSCG00000009497	protein_coding		52962
11	64421902	64424300	2399	*	hmr_38238	-3.21076939134383	ENSSSCG00000009497	protein_coding		49862
11	64428102	64430800	2699	*	hmr_38239	1.65271068785121	ENSSSCG00000009497	protein_coding		43362
11	64433002	64433800	799	*	hmr_38240	-2.79387014626827	ENSSSCG00000009497	protein_coding		40362
11	64469702	64470400	699	*	hmr_38242	-3.41130309499496	ENSSSCG00000009497	protein_coding		3762
11	64492602	64493600	999	*	hmr_38245	-2.22660854927373	ENSSSCG00000009497	protein_coding		0
11	64495902	64496700	799	*	hmr_38246	-3.10598400946498	ENSSSCG00000009497	protein_coding		0
11	64603502	64605200	1699	*	hmr_38255	-3.16368452856318	ENSSSCG00000009497	protein_coding		0
11	64606802	64612900	6099	*	hmr_38257	-3.4122424045266	ENSSSCG00000009497	protein_coding		0
11	64616402	64617400	999	*	hmr_38260	-4.11697906532023	ENSSSCG00000009497	protein_coding		0
11	64626702	64629200	2499	*	hmr_38264	-3.39961089370704	ENSSSCG00000009497	protein_coding		0
11	64638102	64641000	2899	*	hmr_38267	-3.68069064146801	ENSSSCG00000009497	protein_coding		0
11	64645602	64646200	599	*	hmr_38269	-3.26862668875919	ENSSSCG00000009497	protein_coding		0
11	64662102	64662600	499	*	hmr_38271	-3.63470786916153	ENSSSCG00000009497	protein_coding		13688
11	64882002	64882500	499	*	hmr_38322	-6.42924155635072	ENSSSCG00000009498	protein_coding		0
11	64883502	64884000	499	*	hmr_38323	-7.77483948453	ENSSSCG00000009498	protein_coding		0
11	64947202	64949400	2199	*	hmr_38327	1.38119722111044	ENSSSCG00000009498	protein_coding		0
11	65012002	65012700	699	*	hmr_38336	1.9059411581772	ENSSSCG00000009498	protein_coding		14990
11	65031302	65032000	699	*	hmr_38338	1.12055260661861	ENSSSCG00000009500	protein_coding	CLDN10	0
13	135417302	135417800	499	*	hmr_43772	2.60284260774798	ENSSSCG00000011862	protein_coding	MUC13	0
13	195908102	195909200	1099	*	hmr_45218	-4.25648250210224	ENSSSCG00000034229	protein_coding	MIS18A	2098
13	3367902	3368400	499	*	hmr_40769	2.44642149195434	ENSSSCG00000011195	protein_coding	GALNT15	0
14	11338202	11338700	499	*	hmr_45847	5.63513677539957	ENSSSCG00000009668	protein_coding	CLU	0
14	42772402	42773500	1099	*	hmr_46854	3.12523572143787	ENSSSCG00000009951	protein_coding	SGSM1	17161
14	48936902	48948700	11799	*	hmr_47056	1.92116656028623	ENSSSCG00000038719	protein_coding		0
14	48951402	48952700	1299	*	hmr_47057	-1.5696741190578	ENSSSCG00000038719	protein_coding		0
14	48961202	48965800	4599	*	hmr_47060	-1.63385438421366	ENSSSCG00000038719	protein_coding		0
14	48961202	48965800	4599	*	hmr_47060	-1.63385438421366	ENSSSCG00000045982	IG_V_gene		0
17	32593502	32595300	1799	*	hmr_54909	1.00706568393197	ENSSSCG00000044004	lncRNA		0
2	113849502	113850100	599	*	hmr_10558	1.82064980990265	ENSSSCG00000027074	protein_coding	FER	0
4	101453002	101453600	599	*	hmr_17123	4.00272544492556	ENSSSCG00000006717	protein_coding	PHGDH	0
4	110350102	110350600	499	*	hmr_17347	-2.29079675378588	ENSSSCG00000006821	protein_coding	GSTM3	17139
4	89514502	89515300	799	*	hmr_16631	-1.25781253605637	ENSSSCG00000025885	protein_coding	ITLN2	0
8	10807202	10808700	1499	*	hmr_29005	2.14367258925829	ENSSSCG00000008738	protein_coding	CC2D2A	0
9	18283502	18284100	599	*	hmr_32534	2.24788101972478	ENSSSCG00000014904	protein_coding	DLG2	0
X	95095902	95097000	1099	*	hmr_59595	3.68195539805134	ENSSSCG00000030936	lncRNA		0
X	95102602	95103200	599	*	hmr_59596	3.71374099719235	ENSSSCG00000030936	lncRNA		0
