## Supplementary table 9 for "Divergent selection for feed efficiency in pigs altered the duodenum transcriptome and DNA methylation profiles, resulting in greater responses to feed intake in the most efficient line"

seqnames	start	end	width	strand	name	score	gene_id	gene_biotype	symbol	distance
1	158484802	158485900	1099	*	hmr_3610	-1.08421872613943	ENSSSCG00000025744	protein_coding	KDSR	0
11	64882002	64882500	499	*	hmr_38322	24.5581453103508	ENSSSCG00000009498	protein_coding		0
11	64883502	64884000	499	*	hmr_38323	23.8376896798122	ENSSSCG00000009498	protein_coding		0
X	42425602	42426500	899	*	hmr_58253	-1.6965317268915	ENSSSCG00000012283	protein_coding	ZNF81	0
